# Identifying the exposure of taxonomic, functional, and phylogenetic diversity of steppe birds to renewable energy developments

**DOI:** 10.1101/2025.11.07.687200

**Authors:** Pablo Medrano-Vizcaíno, François Mougeot, Beatriz Arroyo, Gerard Bota, David Giralt, Laura Maeso-Pueyo, Carlos A. Martín, Manuel B. Morales, Pedro P. Olea, Juan Traba, Ana Benítez-López

## Abstract

Biodiversity is globally threatened by human impacts including land use transformation and climate change. Global warming has prompted a rapid transition from fossil fuels to cleaner energy sources such as photovoltaic (PV) energy. However, utility-scale PV plants demand vast areas and can lead to conflicts with biodiversity conservation, making strategic planning essential. We evaluate the spatial overlap between conservation priorities and PV infrastructure using steppe birds—a highly threatened bird group occurring in lands potentially suitable for PV plants—as a model. First, we quantified and mapped taxonomic (TD), functional (FD), and phylogenetic diversity (PD) of 26 species across a main stronghold for European steppe birds (mainland Spain and Balearic Islands) to identify prioritization scenarios that best preserved all steppe bird diversity facets (TD, FD, and PD), and steppe birds of conservation concern. Next, we generated a diversity hotspot map based on the combination of TD, FD, and PD and overlapped with existing PV infrastructure to determine: (1) exposure areas (high diversity hotspots with high PV occupancy), and (2) no-go areas (high diversity hotspots with low/null PV occupancy). We found that the prioritization scenario combining TD+FD+PD retained 68.5% of TD, 75.5% of FD, 59.7% of PD, and 62.8% of areas with species of conservation concern, providing a more balanced representation across biodiversity facets than other prioritization scenarios. PV infrastructure currently occurs in 53.1% of high diversity hotspot cells. Overall, exposure areas (7.2% of the study area) were mainly concentrated in Central, Southern, and Northwestern Spain, while no-go areas (19.9% of the study area) were concentrated in Northern, Central, and Central-Western Spain. Our methodology is adaptable to other species, communities and regions, offering a robust framework for balancing development projects with biodiversity conservation. As the transition to renewable energy accelerates, including biodiversity in energy planning is crucial for preventing irreversible ecological losses.
