## Appendix 1 for "Identifying the exposure of taxonomic, functional, and phylogenetic diversity of steppe birds to renewable energy developments"

### Sheet: Appendix 1_April25
ESP_LAT	ESP_CAS	Family	Order	Beak.Length_Culmen	Beak.Length_Nares	Beak.Width	Beak.Depth	Tarsus.Length	Wing.Length	Kipps.Distance	Secondary1	Hand.Wing.Index	Tail.Length	Mass	Habitat	Habitat.Density	Migration	Trophic.Level	Trophic.Niche	Primary.Lifestyle	Range.Size	Ref1	hab_breadth	Ref2	adult_length_cm	female_maturity_d	clutch_size_n	clutches_per_y	maximum_longevity_y	egg_mass_g	incubation_d	fledging_age_d	longevity_y	Ref3	PopulationDensity_ind_km2	Ref4	birth_or_hatching_weight_g	brain_size_g	Ref5	Degree_of_development	Gregariousness	Mating_system	Ref6
Alauda arvensis	Alondra comun	Alaudidae	Passeriformes	16.6	10	4.4	4.7	24	110.3	36	70.8	33.6	69	33.7	Shrubland	2	2	Omnivore	Invertivore	Terrestrial	2.60183e+07	Tobias_et_al_2022, Traba et al. in prep (all beak measures, tarsus length, wing length, tail length, mass, habitat, habitat density, migration, trophic level, trophic niche, primary life style)	13	Cooke_et_al_2019	18.5	364.234	3.43	2	10.1	3.35	11.5	15.25	10	https://seo.org/ave/alondra-comun/ (adult length), Myhrvold_et_al_2015	28.71	Santini_et_al_2023	NA	0.97	Sayol et al. Unpublished	Altricial	seasonal	monogamous	https://seo.org/ave/alondra-comun/ (gregariousness), Lislevand et al 2007 (mating system), Perez-Granados et al 2016 (gregariousness)
Alaudala rufescens	Terrera marismeña	Alaudidae	Passeriformes	11.2	7.3	4	4.7	18.3	86.3	25.5	60.7	29.6	59.2	24.1	Grassland	3	2	Omnivore	Omnivore	Terrestrial	1.14131e+07	Tobias_et_al_2022			13.5	365	3.5	2	5	2.04	11	9	5	https://seo.org/ave/terrera-marismena/, Lislevand et al 2007 (egg mass), Bird et al 2020 (female maturity_using age at first breeding, longevity_copied the same to max long.)	1.04	Estrada et al 1996	NA	NA	Sayol et al. Unpublished	Altricial	seasonal	monogamous	Madroño et al 2004 (gregariousness), Lislevand et al 2007 (mating system)
Alectoris rufa	Perdiz roja	Phasianidae	Galliformes	23.4	12.7	7.6	8.7	41.3	155.3	39.8	114.7	25.8	90.5	527.9	Shrubland	3	1	Herbivore	Herbivore terrestrial	Terrestrial	953692	Tobias_et_al_2022	5	Cooke_et_al_2019	33	363.468	12	1.4999	6.25	20.1	23.5	10	6.225	https://seo.org/ave/perdiz-roja/ (adult length and fledging age), Myhrvold_et_al_2015	22	Santini_et_al_2023	13.5	2	Sayol et al. Unpublished	Precocial	seasonal	monogamous	CM
Anthus campestris	Bisbita campestre	Motacillidae	Passeriformes	19.9	11.4	4.3	4.5	25.9	92.7	26.1	65.3	28.5	71.5	26	Shrubland	2	3	Carnivore	Invertivore	Terrestrial	1.11767e+07	Tobias_et_al_2022, Traba et al. in prep (all beak measures, tarsus length, wing length, tail length, mass, habitat, habitat density, migration, trophic level, trophic niche, primary life style)	10	Cooke_et_al_2019	17	365	4.2	1	7.08	2.73	13.5	14	7.08	https://seo.org/ave/bisbita-campestre/ (adult length), Bird et al 2020 (female maturity_using age at first breeding, longevity based on imputed values_also assigned to max long.), Calero-Riestra & García 2019 (birth weight), Myhrvold_et_al_2015	3.805	Santini_et_al_2023	2.35	0.48	Sayol et al. Unpublished	Semiprecocial	no	monogamous	https://seo.org/ave/bisbita-campestre/ (mating system), Calero-Riestra & García 2019 (gregariousness and degree of development)
Asio flammeus	Buho campestre	Strigidae	Strigiformes	27.3	13.7	9	13	42.5	297.2	141	156.2	47.5	146.5	322.6	Grassland	3	3	Carnivore	Vertivore	Aerial	3.98741e+07	Tobias_et_al_2022	8	Cooke_et_al_2019	36.5	364.234	6	1.25	21.8	21.3	25.35	25.5	12.9	https://seo.org/ave/buho-campestre/ (adult length), Myhrvold_et_al_2015	5	Santini_et_al_2023	15.7	5.595	Sayol et al. Unpublished	Semialtricial	seasonal	monogamous	Lislevand et al 2007 (mating system), Madroño et al 2014 (gregariousness), https://animaldiversity.org/accounts/Asio_flammeus/ (degree of development)
Burhinus oedicnemus	Alcaravan comun	Burhinidae	Charadriiformes	43.1	20.6	8.1	9.1	75.1	233.4	111.5	122.2	47.7	116.6	459	Grassland	3	3	Carnivore	Invertivore	Terrestrial	9.16833e+06	Tobias_et_al_2022	5	Cooke_et_al_2019	42	726.936	2	1.5	17.9	40.5	25	39	17.8317	https://seo.org/ave/alcaravan-comun/ (adult length), Myhrvold_et_al_2015	2.3	Santini_et_al_2023	29.7	3.64	Sayol et al. Unpublished	Precocial	all-year round	monogamous	Madroño et al 2004 (gregariousness), Snow and Perrins 1998 (monogamy)
Calandrella brachydactyla	Terrera comun	Alaudidae	Passeriformes	14.1	9.3	4.6	5.1	20.4	93.2	32.3	61.2	34.5	59	21.3	Shrubland	2	2	Omnivore	Invertivore	Terrestrial	9.57834e+06	Tobias_et_al_2022, Traba et al. in prep (all beak measures, tarsus length, wing length, tail length, mass, habitat, habitat density, migration, trophic level, trophic niche, primary life style)	5	Cooke_et_al_2019	13.5	365	4.005	2	8.69	2.43	13	12.5	8.69	https://seo.org/ave/terrera-comun/ (adult length, incubation and fleding age), Bird et al 2020 (female maturity_using age at first breeding, longevity based on imputed values_also assigned to max long.), Myhrvold_et_al_2015	11	Santini_et_al_2023	1.8	NA	Sayol et al. Unpublished	Altricial	seasonal	monogamous	de Juana, Suarez and Kirwan 2020
Chersophilus duponti	Alondra ricoti	Alaudidae	Passeriformes	22.7	15.1	5	5.2	24.1	101.7	24.8	70.9	25.9	65.4	39.3	Shrubland	2	1	Carnivore	Invertivore	Terrestrial	288089	Tobias_et_al_2022, Traba et al. in prep (all beak measures, tarsus length, wing length, tail length, mass, habitat, habitat density, migration, trophic level, trophic niche, primary life style)	5	Cooke_et_al_2019	18	365	2.76	2	4	3.59	12.5	30	4	https://seo.org/ave/alondra-ricoti/ (adult length, clutches p year, and incubation), Bird et al 2020 (female maturity_using age at first breeding, longevity_copied the same to max long.), Garza et al 2005 (fledging age), Pérez-Granados et al 2017 (birth weight), Myhrvold_et_al_2015	8.25	Pérez-Granados et al 2013, García et al 2008, Martín-Vivaldi et al 1999, Garza et al 2005 (Median value of these sources)	3.275	NA	Sayol et al. Unpublished	Altricial	no	monogamous	Pérez-Granados et al 2017, Snow and Perins 1998
Circus cyaneus	Aguilucho palido	Accipitridae	Accipitriformes	30.1	16	9.7	13	72.1	352.4	158.9	197.1	44.7	131.7	393	Grassland	3	3	Carnivore	Vertivore	Aerial	1.73314e+07	Tobias_et_al_2022	8	Cooke_et_al_2019	50	584.4	4.5	1	17.1	31	31	36.25	16.7498	https://seo.org/ave/aguilucho-palido/ (adult length), Myhrvold_et_al_2015	1.05	Santini_et_al_2023	21.8	4.775	Sayol et al. Unpublished	Altricial	seasonal	monogamous	BA
Circus pygargus	Aguilucho cenizo	Accipitridae	Accipitriformes	26.1	13.5	8.6	11.2	62	362.3	188	173.3	52	224.8	310.8	Grassland	3	3	Carnivore	Vertivore	Aerial	6.83715e+06	Tobias_et_al_2022	7	Cooke_et_al_2019	42.5	819.335	4.25	1	16.3	24	29.25	37.5	16.2333	https://seo.org/ave/aguilucho-cenizo/ (adult length), Myhrvold_et_al_2015	NA		16.7	NA	Sayol et al. Unpublished	Altricial	seasonal	monogamous	BA
Cisticola juncidis	Cisti­cola buitron	Cisticolidae	Passeriformes	12.1	6.8	2.3	2.6	17.7	48.9	6.7	42.8	13.5	40.3	6.8	Grassland	3	3	Carnivore	Invertivore	Generalist	1.89292e+07	Tobias_et_al_2022	11	Cooke_et_al_2019	10	365	3.7	2.5	7.06	1.035	10	15	7.06	https://seo.org/ave/buitron/(adult length, fledging age), Bird et al 2020 (female maturity_using age at first breeding, longevity based on imputed values_also assigned to max long.), Myhrvold_et_al_2015	54.9	Santini_et_al_2023	NA	NA	Sayol et al. Unpublished	Altricial	no	polyginic	Lislevand et al 2007 (mating system), Snow and Perrins 1998
Coturnix coturnix	Codorniz comun	Phasianidae	Galliformes	15.6	7.7	5.5	5.2	24.5	106.2	43.2	62.4	41	38.3	96.3	Human Modified	3	3	Herbivore	Granivore	Terrestrial	2.12832e+07	Tobias_et_al_2022	4	Cooke_et_al_2019	17	364.234	10.3049	1.25	14.5833	8.2	17.25	11	11	https://seo.org/ave/codorniz-comun/ (adult length), https://animaldiversity.org/accounts/Coturnix_coturnix/ (fledging age), Myhrvold_et_al_2015	2.47	Santini_et_al_2023	5.5	0.88	Sayol et al. Unpublished	Precocial	all-year round	monogamous	Lislevand et al 2007 (mating system), https://animaldiversity.org/accounts/Coturnix_coturnix/ (degree of development), Puigcerver et al 2022 (gregariousness)
Cursorius cursor	Corredor sahariano	Glareolidae	Charadriiformes	27.1	17.1	5	4.5	51.2	151.5	70.2	81.2	46.4	57.2	138	Desert	3	2	Carnivore	Invertivore	Terrestrial	3.13126e+06	Tobias_et_al_2022	4	Cooke_et_al_2019	25.5	363.468	2	1.5	13.28	13.7	24	28	13.28	https://seo.org/ave/corredor-sahariano/ (adult length), Bird at al 2020 (longevity based on imputed values_also assigned to max long), Rice et al 2020 (incubation, birth weight), (fledging age), Myhrvold_et_al_2015, Mclean and Kirwan 2020 (fledging age)	1.76	Santini_et_al_2023	9.5	1.395	Sayol et al. Unpublished	Precocial	all-year round	monogamous	Madroño et al 2004 (gregariousness), Rice et al 2020 (mating system)
Emberiza calandra	Escribano triguero	Emberizidae	Passeriformes	16.2	9.6	6	8.2	24.4	97.2	25.7	71.3	26.5	70.5	48.5	Grassland	3	2	Herbivore	Omnivore	Terrestrial	7.48395e+06	Tobias_et_al_2022			17.5	364.234	4.5	2	10.5833	3.91	12.5	12.5	10.5	https://seo.org/ave/escribano-triguero/ (adult length), Myhrvold_et_al_2015	NA		NA	1.17175	Sayol et al. Unpublished	Altricial	seasonal	polyginic	Mating system (Snow and Perrins 1998_Volume2)
Falco naumanni	Cernicalo primilla	Falconidae	Falconiformes	19.8	13	9.5	11	29.9	229.3	123.4	105.7	53.9	132.4	152.1	Grassland	3	3	Carnivore	Invertivore	Generalist	9.56058e+06	Tobias_et_al_2022	9	Cooke_et_al_2019	28.5	545.202	4.2	1	10.9167	16	27.75	27	6.2	https://seo.org/ave/cernicalo-primilla/ (adult length), Myhrvold_et_al_2015	2.03	Fernández 2000	NA	2.855	Sayol et al. Unpublished	Altricial	seasonal	monogamous	Madroño et al 2004 (gregariousness)
Galerida cristata	Cogujada comun	Alaudidae	Passeriformes	19.8	13.7	4.7	5.4	24.8	103.4	27.7	75.8	26.7	62	42.7	Grassland	3	1	Omnivore	Omnivore	Terrestrial	2.43892e+07	Tobias_et_al_2022	12	Cooke_et_al_2019	18	365	4.275	2	11.5833	3.24	12	15	8.79167	https://seo.org/ave/cogujada-comun/ (adult length, incubation, fledging age), Myhrvold_et_al_2015	15.22	Santini_et_al_2023	NA	1.143	Sayol et al. Unpublished	Altricial	seasonal	monogamous	CM
Galerida theklae	Cogujada montesina	Alaudidae	Passeriformes	16.9	10.9	4.6	5.4	24.5	98.4	23	75.3	23.3	58.8	38.2	Shrubland	2	1	Omnivore	Omnivore	Terrestrial	2.27045e+06	Tobias_et_al_2022	7	Cooke_et_al_2019	17	365	4.07	2	9.12	3.21	12	11	9.12	https://seo.org/ave/cogujada-montesina/ (adult length, clutches p year, incubation, fledging age), Bird et al 2020 (female maturity_using age at first breeding, longevity based on imputed values_also assigned to max long.), Myhrvold_et_al_2015	4	Santini_et_al_2023	NA	0.92	Tsuboi et al 2018	Altricial	seasonal	monogamous	CM
Glareola pratincola	Canastera comun	Glareolidae	Charadriiformes	20.1	9.9	4.9	6	30.9	181.6	110.6	71.7	60.7	106	84.9	Grassland	3	3	Carnivore	Invertivore	Aerial	5.35179e+06	Tobias_et_al_2022	9	Cooke_et_al_2019	26	363.468	3	1	12.63	9.95	18	27.5	12.63	https://seo.org/ave/canastera-comun/ (adult length), Bird et al 2020 (longevity based on imputed values_also assigned to max long.), Myhrvold_et_al_2015	NA		7	NA	Sayol et al. Unpublished	NA	all-year round	monogamous	Cramp 1980, Mating system (Snow and Perrins 1998)
Melanocorypha calandra	Calandria comun	Alaudidae	Passeriformes	18.7	13	5.4	8.2	27.1	124	46.3	77.3	37.2	61.6	61.6	Grassland	3	2	Omnivore	Omnivore	Terrestrial	5.32394e+06	Tobias_et_al_2022	4	Cooke_et_al_2019	18.5	365	4.35	2	11.34	4.09	16	20	11.34	https://seo.org/ave/calandria-comun/ (adult length), Bird et al 2020 (female maturity_using age at first breeding, longevity based on imputed values_also assigned to max long.), Myhrvold_et_al_2015, de juana and Suarez 2020 (fledging age)	41	Santini_et_al_2023	NA	1.36	Sayol et al. Unpublished	Altricial	seasonal	monogamous	CM
Oenanthe hispanica	Collalba rubia	Muscicapidae	Passeriformes	14.4	9.8	3.9	3.6	23.3	89.7	23.2	64.6	26.4	61	18.2	Shrubland	2	3	Omnivore	Invertivore	Insessorial	3.52934e+06	Tobias_et_al_2022	4	Cooke_et_al_2019	14	365	5	1	4.9	2.45	14	12.6	4.9	https://seo.org/ave/collalba-rubia-occidental/ (adult length, incubation, and fledging age), Bird et al 2020 (female maturity_using age at first breeding, longevity_copied the same to max long.), Myhrvold_et_al_2015, Suárez, F (1987)	28	Santini_et_al_2023	NA	NA	Sayol et al. Unpublished	Altricial	no	monogamous	Snow and Perrins 1998
Oenanthe oenanthe	Collalba gris	Muscicapidae	Passeriformes	17.5	10.4	4.5	3.9	27.2	96.2	30.5	64.6	32.1	56.1	24.3	Shrubland	2	3	Carnivore	Invertivore	Insessorial	2.92483e+07	Tobias_et_al_2022	11	Cooke_et_al_2019	15	365	5.33	1	10.0833	2.75	13	14.5	9.6	https://seo.org/ave/collalba-gris/ (adult length), Myhrvold_et_al_2015	14.1	Santini_et_al_2018, Suárez, F (1987)	2.8	0.81	Sayol et al. Unpublished	Altricial	seasonal	monogamous	Lislevand et al 2007 (mating system), Snow and Perrins 1998
Otis tarda	Avutarda euroasiatica	Otididae	Otidiformes	62.3	32	15.6	18.5	137.8	550.8	228.5	307.8	42.7	218.3	6759.9	Grassland	3	2	Omnivore	Omnivore	Terrestrial	4.52198e+06	Tobias_et_al_2022	3	Cooke_et_al_2019	90	650	2.5	1	28.3	144.5	24.5	33.75	28.3	https://seo.org/ave/avutarda-comun/ (adult length), Myhrvold_et_al_2015, Martin et al. 2008 (female maturity)	1.39	Santini_et_al_2023	88.5	10.8	Sayol et al. Unpublished	Precocial	seasonal	polyginic	CM
Pterocles alchata	Ganga iberica	Pteroclidae	Pterocliformes	17.9	10.1	6.9	9	27.6	194	120.2	75.2	61.5	142	275.8	Grassland	3	2	Herbivore	Granivore	Terrestrial	3.14281e+06	Tobias_et_al_2022	4	Cooke_et_al_2019	35	363.468	3	2	17.3	24.5	22.5	25	17.3	https://seo.org/ave/ganga-iberica/ (adult length), Bird et al 2020 (longevity based on imputed values_also assigned to max long.), Myhrvold_et_al_2015	1.25	Sanz-Perez et al in prep.	16.5	1.45	Sayol et al. Unpublished	Precocial	seasonal	monogamous	AB+CM
Pterocles orientalis	Ganga ortega	Pteroclidae	Pterocliformes	19.7	9.9	5.7	7	25.7	228.2	145.5	83	63.7	90.2	404.9	Grassland	3	2	Herbivore	Granivore	Terrestrial	5.78351e+06	Tobias_et_al_2022	5	Cooke_et_al_2019	35	363.468	2.76	2	18.76	27.5	25.5	25	18.76	https://seo.org/ave/ganga-ortega/ (adult length), Bird et al 2020 (longevity based on imputed values_also assigned to max long.), Myhrvold_et_al_2015	1.33	Mougeot et al. Submitted	18.5	2.4	Sayol et al. Unpublished	Precocial	seasonal	monogamous	AB+CM
Sylvia conspicillata	Curruca tomillera	Sylviidae	Passeriformes	11.7	6	2.4	2.4	17.9	55.4	10.8	44.8	19.4	51.1	9	Shrubland	2	3	Carnivore	Invertivore	Insessorial	1.31572e+06	Tobias_et_al_2022	3	Cooke_et_al_2019	12.5	365	5	2.5	8.43	1.37	12.5	11.5	8.43	https://seo.org/ave/curruca-tomillera/ (adult length, incubation, fledging age), Bird et al 2020 (female maturity_using age at first breeding, longevity based on imputed values_also assigned to max long.), Myhrvold_et_al_2015	3.57	Santini_et_al_2023	NA	NA	Sayol et al. Unpublished	Altricial	no	monogamous	Snow and Perrins 1998
Tetrax tetrax	Sison comun	Otididae	Otidiformes	20.56	14.4	7.8	9.19	66.42	244.57	98	142.1	40.8	99.59	857.7	Grassland	3	3	Herbivore	Herbivore terrestrial	Terrestrial	5.06174e+06	Bretagnolle_et_al_2022; V_Bretagnolle, A_Wolf, P_Devoucoux unpublished; MB_Morales, EL_García de la Morena unpublished; S_Mañosa, G_Bota unpublished	3	Cooke_et_al_2019	42.5	318	3.26	1	18	41	21	27.5	10	https://seo.org/ave/sison-comun/ (adult length), Bird et al 2020 (longevity based on imputed values_also assigned to max long.), Myhrvold_et_al_2015, M.B. Morales (expert)	4.54	Mañosa et al. 2022	25	7.62	Sayol et al. Unpublished	Precocial	seasonal	polyginic	AB

### Sheet: Legend
Variable	Definition
ESP_LAT	binomial name
ESP_CAS	common name in spanish
Family	taxonomic family (BirdLife)
Order	taxonomic order (BirdLife)
Beak.Length_Culmen	Length from the tip of the beak to the base of the skull
Beak.Length_Nares	Length from the anterior edge of the nostrils to the tip of the beak
Beak.Width	Width of the beak at the anterior edge of the nostrils
Beak.Depth	Depth of the beak at the anterior edge of the nostrils
Tarsus.Length	Length of the tarsus from the posterior notch between tibia and tarsus, to the end of the last scale of acrotarsium (at the bend of the foot)
Wing.Length	Length from the carpal joint (bend of the wing) to the tip of the longest primary on the unflattened wing
Kipps.Distance	Length from the tip of the first secondary feather to the tip of the longest primary
Secondary1	Length from the carpal joint (bend of the wing) to the tip of the first secondary, i.e. the outermost secondary adjacent to the innermost primary feather. Secondary1 is roughly equivalent to Wing length minus Kipp’s distance (measured in a fully folded and flat wing)
Hand.Wing.Index	100*DK/Lw, where DK is Kipp’s distance and Lw is wing length (i.e., Kipp’s distance corrected for wing size). Species average HWI differ from estimates in Sheard et al. (2020) because of much higher sampling of individuals in some species, as well as taxonomic effects in the BirdLife list
Tail.Length	Distance between the tip of the longest rectrix and the point at which the two central rectrices protrude from the skin, typically measured using a ruler inserted between the two central rectrices
Mass	Body mass given as species average (incorporating both male and female body mass)
Habitat	Desert (= drylands and other open arid habitats, often sandy with very sparse vegetation); Rock (= rocky substrate typically with no or very little vegetation, including rocky outcrops, rocky coastlines, arid stony steppes, rocky mountaintops and mountain slopes); Grassland (= open dry to moist grass-dominated landscapes, at all elevations); Shrubland (= low stature bushy habitats, included thorn…
Habitat.Density	1 = Dense habitats. Species primarily lives in the lower or middle storey of forest, or in dense thickets, dense shrubland etc. 2 = Semi-open habitats. Species primarily lives in open shrubland, scattered bushes, parkland, low dry or deciduous forest, thorn forest. 3 = Open habitats. Species primarily lives in desert, grassland, open water, low shrubs, rocky habitats, seashores, cities. Also appl…
Migration	1 = Sedentary. 2 = Partially migratory, i.e. minority of population migrates long distances, or most of population undergoes short-distance migration, nomadic movements, distinct altitudinal migration, etc. 3 = Migratory, i.e. majority of population undertakes long-distance migration
Trophic.Level	Herbivore = species obtaining at least 70% of food resources from plants; Carnivore = species obtaining at least 70% of food resources by consuming live invertebrate or vertebrate animals; Scavenger = species obtaining at least 70% of food resources from carrion or refuse; Omnivore = species obtaining resources from multiple trophic level in roughly equal proportion
Trophic.Niche	Frugivore = species obtaining at least 60% of food resources from fruit; Granivore = species obtaining at least 60% of food resources from seeds or nuts; Nectarivore = species obtaining at least 60% of food resources from nectar; Herbivore = species obtaining at least 60% of food resources from other plant materials in non-aquatic systems, including leaves, buds, whole flowers etc.; Herbivore aqu…
Primary.Lifestyle	Aerial = species spends much of the time in flight, and hunts or forages predominantly on the wing; Terrestrial = species spends majority of its time on the ground, where it obtains food while either walking or hopping (note this includes species that also wade in water with their body raised above the water); Insessorial = species spends much of the time perching above the ground, either in bran…
Range.Size	The total area of the mapped range of the species (not the Extent of Occurrence [EOO]). We used maps shared by BirdLife International and restricted our analysis to areas of the range coded as Presence = 1 (Extant only), Origin = 1 & 2 (Native & Reintroduced), Seasonal = 1 & 2 (Resident and breeding). We calculated the total combined mapped area of these parts of the range using the areaPolygon f…
Ref1	Reference for the above variables
hab_breadth	Number of IUCN habitats occupied by species
Ref2	Reference for the habitat breadth variable
adult_length_cm	snout-to-vent/bill-to-vent length of an adult individual in centimeters
female_maturity_d	The amount of time it takes for a female individual to reach maturity in days
clutch_size_n	The size of the litter/clutch
clutches_per_y	The number of litters/clutches produced per year
maximum_longevity_y	The longest lifespan reported of the species in years
egg_mass_g	The mass of the egg in grams
incubation_d	The time between when the egg is laid and when it hatches in days
fledging_age_d	The time it takes for the bird to be capable of flight (or for some species, leaving the nest) in days
longevity_y	The lifespan of an individual in years
Ref3	Reference for the life history variables
PopulationDensity_ind_km2	Median population density across field-based empirical estimates
Ref4	Reference for the population density variable
birth_or_hatching_weight_g	The weight at birth/hatching in grams
brain_size_g	Indicator of behavioural innovation and cognitive plasticity
Ref5	Reference for brain size
Degree_of_development	precocial, altricial
Gregariousness	all-year round, seasonal, no
Mating_system	monogomanus, polyginic
Ref6	Name of the expert that revised degree of development, gregariousness, mating system variables of that certain species

### Sheet: References
Bird, J. P., Martin, R., Akçakaya, H. R., Gilroy, J., Burfield, I. J., Garnett, S. T., ... & Butchart, S. H. (2020). Generation lengths of the world's birds and their implications for extinction risk. Conservation Biology, 34(5), 1252-1261.
Bretagnolle, V., Martin, O., Poirel, C., & Ouvrard, R. (2024). Habitat selection interacts with social processes and spatial scale: Conservation implications for a lekking bird. Biological Conservation, 298, 110758.
Calero-Riestra, M., García, J. T. (2019). Bisbita campestre – Anthus campestris. En: Enciclopedia Virtual de los Vertebrados Españoles. López, P., Martín, J., Morales, M. B. (Eds.). Museo Nacional de Ciencias Naturales, Madrid. http://www.vertebradosibericos.org/
Cooke, R. S. C., Eigenbrod, F., & Bates, A. E. (2019). Projected losses of global mammal and bird ecological strategies. Nature Communications, 10, 2279. https://doi.org/10.1038/s41467-019-10284-z
Cramp, S., & Simmons, K. E. L. (Eds.). (1980). The Birds of the Western Palearctic, Volume 2: Hawks to Bustards. Oxford University Press.
de Juana, E., Suárez, F., & Kirwan, G. M. (2020). Greater Short-toed Lark (Calandrella brachydactyla), version 1.0. In Birds of the World (J. del Hoyo, A. Elliott, J. Sargatal, D. A. Christie, & E. de Juana, Eds.). Cornell Lab of Ornithology, Ithaca, NY, USA.
Estrada, J. Folch, A.; Mañosa, S.; Bonfil, J.; González-Prat, F. y Orta, J. (1996). Avifauna estépica de la Depresión del Ebro catalana: distribución y estima poblacional. En Fernández, J. y Sanz-Zuasti, J. (Ed) "Conservación de las Aves Esteparias y su Hábitat", pp: 121-130. Junta de Castilla y León. Valladolid.
Fernández, J. G. (2000). Dispersión premigratoria del cernícalo primilla Falco naumanni en España. Ardeola, 47(2), 197-202.
García, J. T., Suárez, F., Garza, V., Justribó, J. H., Oñate, J. J., Hervás, I., ... & de la Morena, E. L. G. (2008). Assessing the distribution, habitat, and population size of the threatened Dupont's lark Chersophilus duponti in Morocco: lessons for conservation. Oryx, 42(4), 592-599.
Garza, V., Suárez, F., Herranz, J., Traba, J., García de la Morena, E. L., Morales, M. B., ... & Castañeda, M. (2005). Home range, territoriality and habitat selection by the Dupont’s lark Chersophilus duponti during the breeding and postbreeding periods. Ardeola, 52(1), 133-146.
Lislevand, T., Figuerola, J., & Székely, T. (2007). Avian body sizes in relation to fecundity, mating system, display behavior, and resource sharing: Ecological archives E088‐096. Ecology, 88(6), 1605-1605.
Maclean, G. L. and G. M. Kirwan (2020). Collared Pratincole (Glareola pratincola), version 1.0. In Birds of the World (J. del Hoyo, A. Elliott, J. Sargatal, D. A. Christie, and E. de Juana, Editors). Cornell Lab of Ornithology, Ithaca, NY, USA. https://doi.org/10.2173/bow.colpra.01
Madroño, A., González, G. G., & Atienza, J. C. (Eds.). (2004). Libro rojo de las aves de España. Organismo autónomo parques nacionales.
Mañosa, S., Bota, G., Villers, A., & Morales, M. B. (2022). Breeding Biology and Demographic Traits: Population Parameters, Reproduction and Survival. In Bretagnolle, V., Traba, J., & Morales, M. B. (Eds.), Little Bustard Ecology and Conservation. Springer Wildlife Research Monographs, Berlin.
Martín-Vivaldi, M., Marín, J. M., Archila, F., López, E., & De Manuel, L. C. (1999). Caracterización de una nueva población reproductora de Alondra de Dupont (Chersophilus duponti)(Passeriformes, Alaudidae) en el Sureste ibérico. Zool. baetica, 10, 185-192.
Myhrvold, N. P., Baldridge, E., Chan, B., Sivam, D., Freeman, D. L., & Ernest, S. K. M. (2015). An amniote life-history database to perform comparative analyses with birds, mammals, and reptiles. Ecology, 96(11), 3109. https://doi.org/10.1890/15-0846R.1
Pérez Granados, C., Serrano Davies, E., Hervás, I., Herranz, J. (2016). Alondra común – Alauda arvensis. En: Enciclopedia Virtual de los Vertebrados Españoles. Salvador, A., Morales, M. B. (Eds.). Museo Nacional de Ciencias Naturales, Madrid. http://www.vertebradosibericos.org/
Pérez-Granados, C., & López-Iborra, G. M. (2013). Census of breeding birds and population trends of the Dupont's lark Chersophilus duponti in Eastern Spain. Ardeola, 60(1), 143-150.
Pérez-Granados, C., López-Iborra, G. M., Garza, V., & Traba, J. (2017). Breeding biology of the endangered Dupont’s Lark Chersophilus duponti in two separate Spanish shrub-steppes. Bird Study, 64(3), 328-338.
Rice, R., Valdebenito, J. O., Ottensmann, M., Engel, N., Adrião, A., & Székely, T. (2020). Breeding ecology of the Cream-coloured Courser in Cape Verde. Ostrich, 91(1), 65-73.
Santini L., Tobias J., Callaghan C., Gallego-Zamorano J., Benítez López A. 2023. Global patterns and predictors of avian population density. Global Ecology and Biogeography
Snow, D. & Perrins, C. M. (1998). The birds of the Western Palearctic: Non-passerines. Vol. 1, Concise ed. Oxford University Press.
Snow, D. & Perrins, C. M. (1998). The birds of the Western Palearctic: Passerines. Vol. 2, Concise ed. Oxford University Press.
Tobias, J. A., Sheard, C., Pigot, A. L., Devenish, A. J., Yang, J., Sayol, F., ... & Schleuning, M. (2022). AVONET: morphological, ecological and geographical data for all birds. Ecology Letters, 25(3), 581-597.
Tsuboi, Masahito; van der Bijl, Wouter; Kopperud, Bjørn Tore; Erritzøe, Johannes; Voje, Kjetil Lysne; Kotrschal, Alexander; et al. (2018): Brain mass and body mass datasets and phylogenies linked to brain-body allometry and the encephalization of birds and mammals. figshare. Dataset. https://doi.org/10.6084/m9.figshare.6803276.v1
*When name initials are included in the 'Ref' columns, they refer to the initials of experts who provided the data.
